# From enhancers to genome conformation: complex transcriptional control underlies expression of a single herpesviral gene

**DOI:** 10.1101/2023.07.08.548212

**Authors:** David W Morgens, Leah Gulyas, Alejandro Rivera-Madera, Annabelle S Souza, Britt A Glaunsinger

## Abstract

Complex transcriptional control is a conserved feature of both eukaryotes and the viruses that infect them. Here, we illustrate this by combining high-density functional genomics, expression profiling, and viral-specific chromosome conformation capture to define with unprecedented detail the transcriptional regulation of a single gene, ORF68, from Kaposi’s sarcoma-associated herpesvirus (KSHV). We first identified seven cis-regulatory regions by densely tiling the ∼154 kb KSHV genome with CRISPRi. A parallel Cas9 nuclease screen indicated that three of these regions act as promoters of genes that regulate ORF68. RNA expression profiling demonstrated that three more of these regions act by either repressing or enhancing other distal viral genes involved in ORF68 transcriptional regulation. Finally, we tracked how the 3D structure of the viral genome changes during its lifecycle, revealing that these enhancing regulatory elements are physically closer to their targets when active, and that disrupting some elements caused large- scale changes to the 3D genome. These data enable us to construct a complete model revealing that the mechanistic diversity of this essential regulatory circuit matches that of human genes.
