## Supplementary Data 3 for "From enhancers to genome conformation: complex transcriptional control underlies expression of a single herpesviral gene"

### Sheet: Sheet1
	ORF50 1	ORF50 2	ORF50 3	TSS57 1	TSS57 2	TSS57 3	TSS68 1	TSS68 2	TSS68 3	TSSalt 1	TSSalt 2	TSSalt 3	TSS72 1	TSS72 2	TSS72 3	polyA75 1	polyA75 2	polyA75 3	TSS75 1	TSS75 2	TSS75 3	vSAFE 1	vSAFE 2	vSAFE 3
Input_reads	22389783	27576418	22577577	21682597	19716261	27470905	19323811	22312584	30222063	22434853	24072089	19079697	22147849	27796763	14907586	21433001	14841386	20792529	21872726	16826759	21753031	21453745	23248715	24465109
GFP-IRES-Hygro_cds	145844	119023	123972	253143	183549	268195	206780	202296	235011	231657	202231	190323	202159	236564	153518	123142	61860	106763	63945	32525	58218	228588	208378	240899
ORF4	238	146	252	3413	569	3137	14741	5336	19071	11939	3175	8864	23231	13687	12845	5827	1007	5374	2066	365	1738	20172	5583	15195
K11	110	63	118	4253	1547	4638	3656	1821	4283	2565	942	1734	4151	2715	2414	1431	377	1263	524	133	416	4449	1797	4252
K10	356	117	303	26446	3773	23537	18562	6125	18915	15393	3579	10322	28084	14723	17496	6078	912	4535	1545	308	1187	24386	6608	21749
K8.1	163	58	85	3172	1158	3674	8202	3534	5041	7397	2461	4029	18418	9074	8626	3549	702	2254	1391	232	895	10443	4215	8286
PAN	19442	12676	19522	109526	68613	114797	137837	107501	155810	120158	87885	118162	128268	111619	106598	102843	51669	104181	76987	30410	69866	147972	110138	145205
K15	49	57	53	984	406	956	1021	225	1481	736	173	462	2287	1340	1150	300	134	376	226	98	207	2148	584	1544
K14	174	50	176	2067	311	2229	7404	2377	10314	4034	865	3371	5821	2741	3983	2389	246	1840	1939	133	1502	9760	2215	9106
ORF59	7488	3581	6482	22561	8544	25862	141192	100416	157799	130762	77715	109160	139848	122922	105235	95151	32125	81675	49219	11405	39698	152941	100432	153371
ORF58	5966	3036	5025	18092	6990	20338	113535	81209	117405	106776	63024	86906	111493	98703	84085	76651	25751	64917	38890	8918	31300	126131	83647	122250
ORF50	5204	4566	5176	44168	30433	55948	69427	54379	90348	71430	52347	61851	76786	74686	55808	56675	27067	51504	47900	26312	45095	75432	54423	82715
ORF53	28	8	20	67	9	67	1367	331	1103	1148	201	623	2762	1285	1519	345	35	217	68	17	53	1789	393	1288
ORF52	234	81	147	2805	515	3292	10731	3863	7252	11464	3118	7701	18630	10099	11284	4820	563	2880	1182	156	702	13715	4801	11969
ORF55	84	45	43	188	39	178	4818	1358	3948	4284	854	2320	8590	4012	4111	1741	217	1125	457	52	352	6401	1581	4736
ORF54	132	49	133	2933	471	3766	10826	3754	9425	13978	3592	9625	16870	7807	8861	4877	470	2871	1249	137	682	16255	4654	13380
ORF57	3893	2407	3852	1232	543	2106	70820	52820	88671	76723	47408	68290	68912	56321	46948	62701	18503	55593	41994	10104	34628	91800	59726	92907
ORF56	46	18	43	72	16	57	1613	716	2105	1578	515	1026	1775	1090	969	713	133	526	204	32	145	2218	757	1838
1.4_kb_mRNA	476	193	432	4078	1471	4369	5751	2765	5899	4782	1834	3367	6615	3329	4052	3086	782	2638	2396	763	1912	6913	2759	6083
ORF48	42	16	36	961	257	1105	2933	1147	3418	2387	674	1569	4370	2856	2515	953	161	672	226	42	178	3261	1114	2922
ORF49	44	30	42	969	272	1134	4042	1937	4560	4098	1539	2881	5802	4243	3434	1889	354	1360	600	92	429	5080	2178	4551
ORF42	26	8	30	312	69	361	1931	616	1466	1710	423	1133	3406	1758	1870	595	74	398	136	27	121	2581	700	2129
ORF43	39	15	34	375	63	319	3110	945	3178	2596	571	1775	5192	2916	2991	820	113	567	167	28	156	3831	1035	3277
repE	4	2	6	27	4	29	263	41	380	150	23	108	536	196	251	65	5	51	12	2	7	233	32	156
ORF41	0	0	0	0	0	0	0	0	0	0	0	0	0	0	0	0	0	0	0	0	0	0	0	0
ORF46	9	3	6	63	19	83	240	130	210	229	82	172	292	217	190	92	19	92	17	5	12	178	108	248
ORF47	151	51	133	1058	396	1407	2992	1588	3106	2918	1386	2654	3777	3148	2740	1184	270	1172	328	78	331	3150	1592	3407
ORF44	47	15	45	1541	230	1382	4094	984	3992	3356	658	2216	6297	2903	3711	1007	98	663	149	26	125	4676	1042	3916
ORF451	0	0	0	0	0	0	0	0	0	0	0	0	0	0	0	0	0	0	0	0	0	0	0	0
ORF17.5	0	0	0	0	0	0	0	0	0	0	0	0	0	0	0	0	0	0	0	0	0	0	0	0
ORF75	486	281	360	5633	1838	5253	15320	3662	12383	11012	1992	5408	30375	15129	14296	3023	682	2158	1244	381	976	26908	6876	19240
ORF74	158	62	141	2129	315	2311	6739	2085	8591	3328	707	2837	4794	2195	3318	2246	264	1943	1865	128	1462	8553	2087	8089
ORF73	277	274	283	1703	668	2102	3238	1474	5132	2149	925	1975	1046	683	765	947	226	860	656	157	547	3890	1211	3882
ORF72	398	304	350	1866	739	2115	8222	5663	10603	4435	2199	3507	1567	765	927	6032	1527	4403	4263	723	2965	10513	5288	9524
ORF71	194	174	188	1218	380	1223	4611	3176	4106	2491	1204	1936	939	450	529	3526	867	2427	2322	455	1557	5864	3138	5432
ORF70	736	458	691	7872	3243	7890	23621	17681	28141	21821	12579	17481	19415	20427	13433	15752	5522	14790	9114	2144	8140	24020	17131	25525
ORF40	0	0	0	0	0	0	0	0	0	0	0	0	0	0	0	0	0	0	0	0	0	0	0	0
ORF60	1735	835	1442	9861	3688	11109	49746	30215	60625	43440	20562	33411	52065	43496	35676	26372	6812	21114	10245	1901	7393	55963	27663	51591
ORF61	3448	1694	2995	46557	14920	50344	114629	63664	142437	95450	39441	72389	120005	91246	78280	59136	13641	46324	24168	3891	17826	126861	51926	117238
ORF62	89	25	66	2290	467	2244	3764	1529	5195	2884	880	1825	7718	4026	3874	1400	270	1039	406	66	336	5592	1305	4898
ORF63	184	77	150	3569	741	3206	8667	3036	11572	6064	1557	3782	10565	5507	5646	3088	469	2329	1180	142	749	9097	1970	8162
ORF64	923	329	759	17299	3085	15473	39681	13587	37511	29398	6769	16739	57511	32184	31378	13956	1938	9765	4034	567	2916	45381	12598	40346
ORF65	284	104	221	5175	1711	5512	2327	713	1382	4943	1312	2825	14106	8928	7835	4119	870	2771	1393	325	1040	10632	5229	9321
ORF66	249	116	202	5049	1735	5702	1406	490	1250	4292	1296	2560	12525	9123	6923	3565	840	2751	1279	279	1054	10668	5280	9355
ORF67	141	72	127	2236	885	2581	601	212	577	1910	633	1159	5622	4244	3259	1659	462	1404	580	192	477	4707	2118	4273
ORF68	563	335	458	9758	3520	9856	1067	498	1008	5838	2288	4113	18629	17041	11535	8554	2812	7237	4639	1360	3723	15716	10353	15403
ORF69	1144	845	1081	14330	6796	16195	10068	7323	10304	9539	3969	6901	28968	28110	19169	17104	6113	13986	9776	3147	7710	28355	21709	29073
K12	476	287	482	1594	791	1814	4648	2478	4502	2729	885	1877	5545	3114	3617	3103	826	2352	2478	782	2095	6764	3167	5698
ORF7	403	264	364	1647	464	1658	12628	8157	14522	11304	5952	8792	11292	11195	8445	8023	2377	6923	4244	978	3411	11798	7462	13164
ORF6	4327	2561	4034	16051	4735	17835	142555	101318	189229	151152	83889	121239	137294	128118	94751	102517	29791	87437	59882	11373	49371	161263	96261	157739
K4.2	171	92	147	955	554	1369	1743	1395	1660	1507	1069	1316	1627	1381	1042	1205	453	1162	1043	245	874	1658	1218	1693
K4.1	251	121	251	10419	2540	9453	6377	3998	6331	5600	2535	3894	5335	3741	3288	3770	1028	3142	2769	479	2079	6193	3130	5605
ORF2	276	140	247	4475	2473	5797	3629	3255	4119	4210	2897	3144	3396	2835	2110	4297	1654	4083	4424	1411	4468	3914	2957	4330
ORF9	717	354	609	3827	728	3743	38061	17826	44122	32159	11014	20956	46788	32837	26620	16328	3477	13274	7174	1166	5344	41857	15945	38497
ORF8	399	173	335	1058	250	1062	19393	9341	27874	15373	5784	10949	24551	17615	13763	8318	1911	7371	3987	645	3084	21439	6961	20275
K3	252	128	199	9174	2556	7770	8508	5448	9181	7383	3446	5197	7007	6709	4699	4683	1387	4266	2545	561	2131	8127	4989	8514
K2	0	0	0	0	0	0	0	0	0	0	0	0	0	0	0	0	0	0	0	0	0	0	0	0
K1	70	61	89	1367	393	1616	2136	1302	4246	1824	906	1722	2685	2306	1775	1542	431	1710	798	194	796	2681	1150	2543
K7	7	4	6	60	11	69	154	46	242	79	26	79	83	65	68	45	11	56	24	4	15	132	47	130
K6	371	181	355	2788	553	2635	10200	5770	12379	10167	3899	7469	9105	6609	5954	7440	1317	6476	5183	501	3846	12154	5656	11441
K5	1733	1316	1806	35253	15497	34060	22584	17012	25201	20692	12099	14548	19511	17741	12647	14690	5553	12490	9974	2855	8812	24624	15470	22518
K4	2166	1226	1974	30940	12303	29883	29247	20462	25031	27374	15103	19670	27256	22400	18484	18320	7084	15745	11920	4111	10748	28775	18395	27629
K9	120	31	67	8696	862	6570	6307	1939	5652	5443	1029	3007	9485	4896	5488	1974	292	1331	431	69	335	7883	2093	6744
K8	157	123	170	11771	4542	13764	10348	8050	10891	11325	6348	8254	10716	9281	6408	7969	2064	6106	4509	712	2909	12472	9372	12537
ORF67.5	0	0	0	0	0	0	0	0	0	0	0	0	0	0	0	0	0	0	0	0	0	0	0	0
ORF17	92	25	49	995	206	967	4295	1353	3728	3796	884	2301	8421	4594	4340	1216	157	818	282	44	219	5125	1581	4243
ORF16	116	75	114	3134	540	2988	5223	2512	4731	4962	1678	3342	5384	3225	3270	3092	572	2350	1554	170	1139	5736	2404	5519
ORF11	1423	769	1294	26527	10176	29100	43668	30835	43844	44770	23733	33106	44020	38501	29236	31647	9095	26135	21050	4225	17002	48997	32529	47361
ORF10	930	571	835	16654	6259	18965	34324	23310	38255	34120	17764	25663	35973	30766	22639	21842	6273	18624	14607	2856	11649	37857	22805	36817
K10.5	73	24	43	1773	474	1586	2698	909	2746	1863	519	1180	3938	2194	2176	852	171	641	241	53	177	3762	1129	3086
ORF19	98	23	58	2879	473	2443	4346	1399	4354	3731	973	2272	7196	4060	3802	1150	191	860	288	48	204	4912	1347	4075
ORF18	61	31	60	1279	403	1663	2345	1049	3303	2203	970	1964	2937	2081	1830	956	204	870	397	68	354	2746	1175	2849
ORF40/41	0	0	0	0	0	0	0	0	0	0	0	0	0	0	0	0	0	0	0	0	0	0	0	0
ORF67A	0	0	0	0	0	0	0	0	0	0	0	0	0	0	0	0	0	0	0	0	0	0	0	0
ORF45.1	13	5	14	180	45	195	439	159	611	360	93	205	582	337	377	113	22	114	29	10	27	486	118	410
ORF40A	2	0	0	3	0	5	10	4	19	10	4	4	21	12	11	1	0	5	2	0	0	10	5	14
ORF29B	0	0	0	0	0	0	0	0	0	0	0	0	0	0	0	0	0	0	0	0	0	0	0	0
ORF29A	4	2	4	287	50	269	227	69	237	203	66	120	258	151	155	83	11	62	21	3	19	249	87	197
ORF33	295	142	226	6727	2101	8159	12958	5155	12362	12188	3887	7818	21947	12340	11351	4346	845	3118	1283	274	1018	15054	5196	12257
ORF32	236	64	191	4840	1466	6259	9873	3803	10089	8856	2833	5696	15175	8877	8257	3076	682	2380	993	208	816	11147	3752	9393
ORF31	31	15	38	917	173	881	2122	687	2064	1762	410	1061	3360	1903	1915	535	97	401	76	21	76	2069	561	2026
ORF30	33	11	15	356	75	432	1135	346	1307	893	215	561	1922	1114	1039	263	36	198	51	11	52	1286	324	1070
ORF37	540	228	426	13675	3711	14293	22174	11045	22833	21580	8652	15624	27772	19283	17330	9720	1919	7405	2676	445	2068	26263	11814	23564
ORF36	183	83	142	5417	1148	5984	9750	3811	9579	8689	2554	5886	12456	8023	7709	3156	540	2295	651	119	502	10794	3566	9597
ORF35	6	4	2	218	31	255	381	134	298	309	95	185	485	293	289	112	12	87	24	5	22	324	111	341
ORF34	136	42	126	1695	503	2083	6466	2734	7034	5511	1859	3742	8093	6069	5120	2050	379	1511	379	72	318	6903	2377	6303
ORF28	48	12	34	794	165	841	2594	800	2831	1964	464	1285	4155	2452	2355	623	101	461	107	18	85	2733	659	2334
ORF39	271	99	207	2242	438	2319	12904	5253	12151	13231	4160	8817	25412	14302	13850	5003	807	3310	1156	173	853	18222	6202	14778
ORF38	6	2	0	133	29	166	161	93	117	178	80	143	203	160	144	95	24	70	19	4	17	199	92	190
vIL6	0	0	0	0	0	0	0	0	0	0	0	0	0	0	0	0	0	0	0	0	0	0	0	0
sopB	12	6	15	173	28	156	986	237	1062	752	146	474	1219	516	604	305	42	259	87	11	76	1081	183	819
sopA	16	5	10	211	32	173	1087	284	1265	736	156	490	1393	519	680	316	52	221	98	23	74	1007	214	793
K3A	0	0	0	0	0	0	0	0	0	0	0	0	0	0	0	0	0	0	0	0	0	0	0	0
ORF29	0	0	0	1	0	0	0	0	0	0	0	0	1	0	0	0	0	0	0	0	0	0	0	1
ORF24	45	17	54	887	207	886	3080	881	3660	2709	607	1915	4987	2372	2974	720	102	584	166	23	137	3442	827	3163
ORF25	487	125	288	5325	989	5135	29490	6989	29153	21670	3772	11602	56302	25503	27826	6162	899	4088	1443	245	1118	33214	5983	24942
ORF26	149	38	99	1784	319	1614	8960	2372	7463	7634	1416	3972	18913	9172	9723	2217	287	1356	432	69	354	10684	2595	7994
ORF27	320	72	179	5657	1199	6940	13571	4079	10550	12584	2719	7252	26649	13472	14032	4245	578	2570	865	152	635	17441	4676	13298
ORF20	9	5	14	280	55	296	889	263	942	630	120	460	1320	676	788	235	28	142	46	5	23	910	189	845
ORF21	107	26	87	5399	1151	4991	4639	1781	5651	4443	1218	2931	8118	4498	4235	1499	292	1218	421	84	352	5515	1524	4626
ORF22	240	83	168	11091	2225	9871	10500	3757	11190	10242	2753	6557	18550	9900	9774	3477	606	2581	881	161	780	13346	3987	10211
ORF23	58	23	37	2007	439	1897	2913	917	2691	2678	598	1587	4903	2392	2589	931	110	563	193	39	142	3508	934	2935
miR-K12-1	0	0	0	0	0	0	0	0	0	0	0	0	0	0	0	0	0	0	0	0	0	0	0	0
miR-K12-10	1	0	0	4	2	1	11	3	18	8	2	1	14	9	5	6	5	3	2	2	4	19	3	17
miR-K12-9	0	1	1	22	5	29	71	25	83	7	0	6	31	15	19	45	7	24	31	5	18	104	36	110
miR-K12-8	0	0	0	14	4	18	25	14	27	6	1	2	15	5	6	10	1	7	4	1	2	40	8	27
miR-K12-7	3	3	6	33	15	47	98	71	169	18	12	22	123	74	86	161	31	160	144	15	125	152	83	191
miR-K12-4	3	3	0	19	4	22	77	46	179	15	7	9	63	31	32	62	13	60	52	4	51	96	29	96
miR-K12-3	0	0	3	8	2	4	20	8	59	4	2	4	16	5	8	18	3	20	21	1	20	47	8	28
miR-K12-2	0	0	0	0	0	0	0	0	0	0	0	0	0	0	0	0	0	0	0	0	0	0	0	0
miR-K12-11	14	9	21	110	30	120	314	171	477	69	20	50	313	225	195	341	83	321	376	42	275	425	227	445
