## Supplementary Data 6 for "From enhancers to genome conformation: complex transcriptional control underlies expression of a single herpesviral gene"

### Sheet: Sheet1
Name	Purpose	Sequence
57_rev	qPCR	GGCCTGTAGTATTCCAGAAGTG
57_fwd	qPCR	TTGGCCTTTGTCCTAACTATCC
75_rev	qPCR	GGCCTACAAGATGGCTACTAATG
75_fwd	qPCR	CTGAACATGAGGTTGGTGAGAG
50_rev	qPCR	CACACATCTTCCACCACTCTATT
50_fwd	qPCR	GAACTGAAGGCCCAACTCTAC
68_rev	qPCR	ccctggcaactcggtacaat
68_fwd	qPCR	aagatggttggagcgactgg
18S_fwd	qPCR primer	CCTGCGGCTTAATTTGACTC
18S_rev	qPCR primer	ATGCCAGAGTCTCGTTCGTT
oKT435_p5_0stagger	Common stagger	AATGATACGGCGACCACCGAGATCTACACTCTTTCCCTACACGACGCTCTTCCGATCTgcacaaaaggaaactcaccct
oKT436_p5_1stagger	Common stagger	AATGATACGGCGACCACCGAGATCTACACTCTTTCCCTACACGACGCTCTTCCGATCTCgcacaaaaggaaactcaccct
oKT437_p5_2stagger	Common stagger	AATGATACGGCGACCACCGAGATCTACACTCTTTCCCTACACGACGCTCTTCCGATCTGCgcacaaaaggaaactcaccct
oKT438_p5_3stagger	Common stagger	AATGATACGGCGACCACCGAGATCTACACTCTTTCCCTACACGACGCTCTTCCGATCTAGCgcacaaaaggaaactcaccct
oKT439_p5_4stagger	Common stagger	AATGATACGGCGACCACCGAGATCTACACTCTTTCCCTACACGACGCTCTTCCGATCTCAACgcacaaaaggaaactcaccct
oKT440_p5_6stagger	Common stagger	AATGATACGGCGACCACCGAGATCTACACTCTTTCCCTACACGACGCTCTTCCGATCTTGCACCgcacaaaaggaaactcaccct
oKT441_p5_7stagger	Common stagger	AATGATACGGCGACCACCGAGATCTACACTCTTTCCCTACACGACGCTCTTCCGATCTACGCAACgcacaaaaggaaactcaccct
oKT442_p5_8stagger	Common stagger	AATGATACGGCGACCACCGAGATCTACACTCTTTCCCTACACGACGCTCTTCCGATCTGAAGACCCgcacaaaaggaaactcaccct
oKT443	Index primer	CAAGCAGAAGACGGCATACGAGATGTCGTGATGTGACTGGAGTTCAGACGTGTGCTCTTCCGATCTcgactcggtgccactttttc
oKT444	Index primer	CAAGCAGAAGACGGCATACGAGATACCACTGTGTGACTGGAGTTCAGACGTGTGCTCTTCCGATCTcgactcggtgccactttttc
oKT445	Index primer	CAAGCAGAAGACGGCATACGAGATTGGATCTGGTGACTGGAGTTCAGACGTGTGCTCTTCCGATCTcgactcggtgccactttttc
oKT446	Index primer	CAAGCAGAAGACGGCATACGAGATCCGTTTGTGTGACTGGAGTTCAGACGTGTGCTCTTCCGATCTcgactcggtgccactttttc
oKT447	Index primer	CAAGCAGAAGACGGCATACGAGATTGCTGGGTGTGACTGGAGTTCAGACGTGTGCTCTTCCGATCTcgactcggtgccactttttc
CRKO_PCR1	First PCR CRISPR screen	aggcttggatttctataacttcgtatagcatacattatac
CRKO_PCR1_rev	First PCR CRISPR screen	ACATGCATGGCGGTAATACGGTTATC
CRKO_common	Common second PCR	caagcagaagacggcatacgagatgcacaaaaggaaactcaccct
CRKO_sequencing	CRISPR sequencing primer	GCCACTTTTTCAAGTTGATAACGGACTAGCCTTATTTAAACTTGCTATGCTGTTTCCAGCTTAGCTCTTAAAC
CRKO_truseq_25	Second PCR index	aatgatacggcgaccaccgagatctacacGATCGGAAGAGCACACGTCTGAACTCCAGTCACACTGATCGACTCGGTGCCACTTTTTC
CRKO_truseq_26	Second PCR index	aatgatacggcgaccaccgagatctacacGATCGGAAGAGCACACGTCTGAACTCCAGTCACATGAGCCGACTCGGTGCCACTTTTTC
CRKO_truseq_27	Second PCR index	aatgatacggcgaccaccgagatctacacGATCGGAAGAGCACACGTCTGAACTCCAGTCACATTCCTCGACTCGGTGCCACTTTTTC
CRKO_truseq_28	Second PCR index	aatgatacggcgaccaccgagatctacacGATCGGAAGAGCACACGTCTGAACTCCAGTCACCAAAAGCGACTCGGTGCCACTTTTTC
CRKO_truseq_29	Second PCR index	aatgatacggcgaccaccgagatctacacGATCGGAAGAGCACACGTCTGAACTCCAGTCACCAACTACGACTCGGTGCCACTTTTTC
ORF50_73725	CRISPRi	gCCCGGACTGTTGAATCGGG
ORF50_73810	CRISPRi	gTCGCCCGAGGCTTCTGGTT
ORF50_73844	CRISPRi	gAGCTTCCGGGCGGTCATGA
TSS57_81293	CRISPRi	GCTGTGGCCCGGGGAGTGA
TSS57_81882	CRISPRi	gTTGCTTGTACCATGTCCTT
TSS57_82359	CRISPRi	gTCCCCCTGAAAAGCGTCCT
EF1a_99065	CRISPRi	gTGTATCGCCCCGCCCTGGG
EF1a_100267	CRISPRi	gTGGGGCAGCAAGAGGGGGC
EF1a_99723	CRISPRi	gAACCGGTGCCTAGAGAAGG
TSS68_130952	CRISPRi	gCAGACGCGTACTCCATGTT
TSS68_131241	CRISPRi	GGTTACCGAGGCTCTCCTC
TSS68_132044	CRISPRi	gTGCCGCAAGGCACTCGCAG
TSSalt_136952	CRISPRi	gTGGCATATTTGGACGTCCT
TSSalt_137048	CRISPRi	gAGCGCGAACCATACGACCT
TSSalt_135745	CRISPRi	gCCCATCGAACAACCACGCT
TSS72_140792	CRISPRi	gTGGGCGACTGGTCTGGTCC
TSS72_140550	CRISPRi	GCGACGGTGGCTTCTAGGG
TSS72_139671	CRISPRi	GGTGGGGTAGTTCCTCAGC
polyA75_147698	CRISPRi	GTGTGGGTCCGTACGTGTA
polyA75_147391	CRISPRi	gCCCACAGGCAACTCCACGG
polyA75_147703	CRISPRi	GGTCCGTACGTGTATGGTG
TSS75_151144	CRISPRi	gTGTAGTCAGACTTGGGTTA
TSS75_151161	CRISPRi	gTAGGGCTTTGATTTCTCTG
TSS75_151340	CRISPRi	gTGAGGAGGTTTTATTTCCC
vSAFE_89084	CRISPRi	gATGAAATAAGATCACTACC
vSAFE_91118	CRISPRi	GAGAAAGATCAACGAGTTT
vSAFE_92590	CRISPRi	gCTTGTCCGATATTTGATTT
ORF57_82624	Cas9 guide	gTCCGGGACGTGGGATGGTG
ORF57_82924	Cas9 guide	gAAGGACATAGATATAATTT
ORF57_82327	Cas9 guide	gGGACGTGTGTTTTGACCGG
ORF75_147572	Cas9 guide	gCGTTTTCCTCCGAGTGTTG
ORF75_150321	Cas9 guide	gGTGAAACAACAGGTTGCCA
ORF75_147538	Cas9 guide	gACCCCCAGGTACTCGCCCT
vSAFE_4	Cas9 guide	GATGACGGAATCAGTACCGA
vSAFE_5	Cas9 guide	gTGACGGAATCAGTACCGAT
vSAFE_6	Cas9 guide	gCGCCCAAGGTGTATCCATT
ORF50_1	Cas9 guide	gCCACTCTATTTAGGTCACT
ORF50_2	Cas9 guide	GAAATGAAGGCCAAATGCCT
ORF50_3	Cas9 guide	gATCTTCCACCACTCTATTT
